# ALS/FTD-linked TDP-43 alterations prevent HSV-1 infection by disrupting cell-adhesion pathways

**DOI:** 10.64898/2026.09.28.755069

**Authors:** Stephanie Jackvony Infurna, Laraib Ijaz, Evelyn J. Hardin, Abulimiti Aikedan, Constance Zhou, Tejabhiram Yadavalli, Minwoo Wendy Jang, Matthew Mahoney, Li Gan, Deepak Shukla, Adam L. Orr, Anna G. Orr

## Abstract

TAR DNA-binding protein-43 (TDP-43) alterations are a key hallmark of amyotrophic lateral sclerosis (ALS), frontotemporal dementia (FTD), and other neurodegenerative disorders. Increasing evidence links these conditions to viral infections, but it is not known if and how viral pathogens may be affected by disease-associated TDP-43. We found that ALS/FTD-linked forms of human TDP-43 prevent infection by herpes simplex virus type-1 (HSV-1), a common neurotropic virus. This cell-autonomous protective effect was conserved across different TDP-43 mutations, sporadic ALS, and *C9ORF72*-ALS, in neural and non-neural cell types, and in patient-derived cells and animal models. In addition to restricting infection, TDP-43 mutation prevented inflammatory and cell stress-related responses to HSV-1 exposure. TDP-43 knockdown but not overexpression was sufficient to protect cells from HSV-1 infection, implicating a loss-of-function mechanism. Neurons with TDP-43 mutation had disruptions in adhesion-related pathways and, accordingly, had reduced early-stage viral binding and entry. Further analyses revealed alternative RNA splicing and impairment of focal adhesion kinase (FAK/PTK2), a key mediator of cell-adhesion pathways. Inhibition of FAK was sufficient to decrease HSV-1 infection, and genetic enhancement of functional but not inactive FAK promoted infectivity in cells with TDP-43 mutation. Together, these data indicate that TDP-43 affects virus-host interactions by influencing adhesion pathways required for viral infection.
