## Supplemental Dataset 2 for "ALS/FTD-linked TDP-43 alterations prevent HSV-1 infection by disrupting cell-adhesion pathways"

### Sheet: Dataset 2
Ingenuity Canonical Pathways	-log(p-value)	Ratio	z-score
Phagosome Formation	23	0.171	10.31
Neutrophil degranulation	32.2	0.229	10.249
FAK Signaling	12.2	0.122	9.8
S100 Family Signaling Pathway	24	0.167	9.069
Role of Macrophages, Fibroblasts and Endothelial Cells in Rheumatoid Arthritis	25.8	0.243	8.05
Neuroinflammation Signaling Pathway	32.7	0.278	7.826
Th1 Pathway	24.5	0.385	6.193
NOD1/2 Signaling Pathway	27.6	0.328	6.096
Production of Nitric Oxide and Reactive Oxygen Species in Macrophages	15.4	0.246	6.091
Macrophage Classical Activation Signaling Pathway	30.3	0.344	5.75
Crosstalk between Dendritic Cells and Natural Killer Cells	19.4	0.396	5.657
p38 MAPK Signaling	11	0.258	5.385
Natural Killer Cell Signaling	20.6	0.278	5.171
NLR signaling pathways	10.1	0.357	4.472
Leukocyte Extravasation Signaling	11.3	0.212	4.226
iNOS Signaling	11.8	0.426	4.123
Antigen Presentation Pathway	10.3	0.436	4.123
Toll-like Receptor Signaling	15.9	0.385	4.025
ID1 Signaling Pathway	11.9	0.214	3.812
Th2 Pathway	20.2	0.328	3.703
Macrophage Alternative Activation Signaling Pathway	24	0.305	3.677
Inflammasome pathway	10.9	0.65	3.606
JAK/STAT Signaling	13.3	0.341	2.887
TNFR1 Signaling	13	0.431	2.683
STAT3 Pathway	17.1	0.304	2.132
TNFR2 Signaling	12.1	0.531	1.604
TWEAK Signaling	10.8	0.459	0.5
MSP-RON Signaling in Macrophages Pathway	14.2	0.294	0.174
Pathogen Induced Cytokine Storm Signaling Pathway	53.3	0.326	10.091
TREM1 Signaling	27.1	0.519	6.245
Role of Hypercytokinemia/hyperchemokinemia in the Pathogenesis of Influenza	21.4	0.43	6.083
CGAS-STING Signaling Pathway	14.1	0.271	5.84
Role of Pattern Recognition Receptors in Recognition of Bacteria and Viruses	30.1	0.378	5.745
ISGylation Signaling Pathway	14	0.306	5.396
Acute Phase Response Signaling	25.5	0.319	5.337
Role of PKR in Interferon Induction and Antiviral Response	15.3	0.287	4.116
Coronavirus Pathogenesis Pathway	15.6	0.24	1.155
Pyroptosis Signaling Pathway	18.8	0.383	5.667
Immunogenic Cell Death Signaling Pathway	14.8	0.344	5.568
Necroptosis Signaling Pathway	9.89	0.219	5.488
Death Receptor Signaling	15.7	0.344	2.475
Induction of Apoptosis by HIV1	11.4	0.354	1.706
Apoptosis Signaling	9.74	0.26	0.2
Interferon gamma signaling	29.6	0.489	6.782
Interferon alpha/beta signaling	21.6	0.479	5.831
IL-17 Signaling	13.7	0.235	6.332
IL-8 Signaling	10.1	0.195	5.578
IL-6 Signaling	17	0.31	5.516
Interleukin-4 and Interleukin-13 signaling	26.9	0.427	5.308
Interleukin-1 family signaling	10.8	0.248	5.303
Interleukin-10 signaling	22.1	0.622	5.292
IL-17A Signaling in Fibroblasts	15.5	0.375	5.112
Role of JAK family kinases in IL-6-type Cytokine Signaling	12.9	0.342	4.426
Interleukin-2 family signaling	9.93	0.391	4.243
IL-27 Signaling Pathway	27.4	0.398	4.061
Role of JAK1 and JAK3 in γc Cytokine Signaling	14.6	0.391	4.041
IL-33 Signaling Pathway	10.7	0.211	3.683
IL-9 Signaling	11.3	0.486	2.84
Interferon Signaling	12.2	0.5	2.668
Activation of IRF by Cytosolic Pattern Recognition Receptors	10.5	0.338	1.964
IL-12 Signaling and Production in Macrophages	24.2	0.281	1.5
