## Supplemental Dataset 3 for "ALS/FTD-linked TDP-43 alterations prevent HSV-1 infection by disrupting cell-adhesion pathways"

### Sheet: Dataset 3
Ingenuity Canonical Pathways	-log(p-value)	Ratio	z-score
Neutrophil degranulation	28.5	0.206	-9.495
Phagosome Formation	14.3	0.135	-9.283
FAK Signaling	6.83	0.0967	-9
S100 Family Signaling Pathway	17	0.139	-8.217
Neuroinflammation Signaling Pathway	27.4	0.243	-7.344
Role of Macrophages, Fibroblasts and Endothelial Cells in Rheumatoid Arthritis	22.4	0.216	-7.071
RHO GTPase cycle	5.28	0.111	-7.071
Class I MHC mediated antigen processing and presentation	7.26	0.131	-7
Systemic Lupus Erythematosus in B Cell Signaling Pathway	5.24	0.0982	-5.737
Neutrophil Extracellular Trap Signaling Pathway	9.77	0.142	-5.695
Th1 Pathway	20.5	0.336	-5.692
Production of Nitric Oxide and Reactive Oxygen Species in Macrophages	12.2	0.209	-5.667
NOD1/2 Signaling Pathway	22.1	0.28	-5.632
Immunoregulatory interactions between a Lymphoid and a non-Lymphoid cell	6.83	0.158	-5.303
Macrophage Classical Activation Signaling Pathway	22.1	0.28	-5.181
Crosstalk between Dendritic Cells and Natural Killer Cells	14	0.319	-5
p38 MAPK Signaling	11.4	0.25	-4.914
PIP3 activates AKT signaling	4.84	0.157	-4.69
Natural Killer Cell Signaling	15.8	0.232	-4.621
Fcγ Receptor-mediated Phagocytosis in Macrophages and Monocytes	7.25	0.223	-4.583
TCR signaling	5.05	0.167	-4.583
Signaling by VEGF	6.17	0.194	-4.472
Costimulation by the CD28 family	7.26	0.244	-4.359
Leukocyte Extravasation Signaling	12.7	0.212	-4.333
HIF1α Signaling	10.3	0.187	-4.218
Signaling by Rho Family GTPases	5.41	0.131	-4.082
Transcriptional regulation by RUNX3	5.15	0.188	-4
MSP-RON Signaling in Cancer Cells Pathway	6.47	0.179	-3.962
Toll-like Receptor Signaling	15.1	0.359	-3.9
Ribonucleotide Reductase Signaling Pathway	6.9	0.17	-3.9
MyD88:MAL(TIRAP) cascade initiated on plasma membrane	8.33	0.357	-3.873
NLR signaling pathways	6.44	0.268	-3.873
ID1 Signaling Pathway	7.94	0.169	-3.773
iNOS Signaling	9.46	0.362	-3.742
DAP12 interactions	6.46	0.31	-3.606
Signaling by SCF-KIT	6.33	0.302	-3.606
ILK Signaling	7.4	0.164	-3.53
Signaling by CSF3 (G-CSF)	7.43	0.4	-3.464
Toll-like Receptor Cascades	7.24	0.387	-3.464
Signaling by CSF1 (M-CSF) in myeloid cells	7.24	0.387	-3.464
GPVI-mediated activation cascade	6.56	0.343	-3.464
NGF-stimulated transcription	5.98	0.308	-3.464
MIF Regulation of Innate Immunity	5.36	0.273	-3.317
ERK/MAPK Signaling	8.79	0.172	-3.286
Role of JAK1 and JAK3 in γc Cytokine Signaling	9.9	0.304	-3.273
Inflammasome pathway	7.42	0.5	-3.162
Th2 Pathway	17.5	0.292	-3.124
HOTAIR Regulatory Pathway	7.95	0.184	-3.024
Signaling by Erythropoietin	5.26	0.36	-3
Regulation of TLR by endogenous ligand	4.94	0.381	-2.828
Macrophage Alternative Activation Signaling Pathway	20.4	0.268	-2.661
Trafficking and processing of endosomal TLR	5.61	0.538	-2.646
STAT3 Pathway	13.7	0.259	-2.524
TNFR1 Signaling	9.78	0.353	-2.5
CD40 Signaling	6.84	0.254	-2.324
JAK/STAT Signaling	9.17	0.268	-1.964
Complement System	8.2	0.378	-1.897
TNFR2 Signaling	9.19	0.438	-1.508
MSP-RON Signaling in Macrophages Pathway	10.7	0.244	-1.347
Acute Myeloid Leukemia Signaling	5.49	0.198	-1.155
TWEAK Signaling	7.2	0.351	-0.577
Pathogen Induced Cytokine Storm Signaling Pathway	42.2	0.278	-9.164
Role of Hypercytokinemia/hyperchemokinemia in the Pathogenesis of Influenza	21.8	0.419	-6
TREM1 Signaling	22.7	0.455	-5.831
Role of Pattern Recognition Receptors in Recognition of Bacteria and Viruses	26.6	0.34	-5.568
ISGylation Signaling Pathway	14.4	0.296	-5.303
CGAS-STING Signaling Pathway	11	0.229	-5.303
Acute Phase Response Signaling	19.3	0.265	-5.096
C-type lectin receptors (CLRs)	5.1	0.159	-4.359
Cytosolic sensors of pathogen-associated DNA	9.63	0.37	-4.123
Role of MAPK Signaling in Inhibiting the Pathogenesis of Influenza	5.75	0.215	-3.153
Role of PKR in Interferon Induction and Antiviral Response	13.6	0.257	-3.053
OAS antiviral response	5.61	0.667	-2.449
Role of RIG1-like Receptors in Antiviral Innate Immunity	5.14	0.261	-2.333
Activation of IRF by Cytosolic Pattern Recognition Receptors	9.56	0.308	-2.065
Induction of Apoptosis by HIV1	6.28	0.246	-1.291
Coronavirus Pathogenesis Pathway	13.9	0.216	-0.309
Immunogenic Cell Death Signaling Pathway	13.2	0.311	-5.292
Pyroptosis Signaling Pathway	14.5	0.319	-5.112
Necroptosis Signaling Pathway	6.71	0.174	-4.811
Senescence Pathway	7.65	0.144	-4.32
Actin Cytoskeleton Signaling	5.87	0.139	-3.578
RIPK1-mediated regulated necrosis	5.15	0.312	-3.162
Caspase activation via Death Receptors in the presence of ligand	4.85	0.438	-2.646
Death Receptor Signaling	15.1	0.323	-2.191
Interferon gamma signaling	22.4	0.404	-6.164
Interferon alpha/beta signaling	23	0.479	-5.831
IL-17 Signaling	8.77	0.182	-5.831
IL-8 Signaling	9.08	0.176	-5.657
Interleukin-10 signaling	21.9	0.6	-5.196
Interleukin-4 and Interleukin-13 signaling	23.5	0.382	-5.154
IL-6 Signaling	15.2	0.279	-5.145
IL-17A Signaling in Fibroblasts	14.7	0.35	-4.914
Interleukin-1 family signaling	9.14	0.217	-4.914
IL-15 Production	5.79	0.179	-4.583
Role of JAK family kinases in IL-6-type Cytokine Signaling	13	0.329	-4.315
IL-33 Signaling Pathway	10.7	0.2	-4.11
Interleukin-3, Interleukin-5 and GM-CSF signaling	7.39	0.291	-4
IL-13 Signaling Pathway	6.86	0.198	-3.962
IL-27 Signaling Pathway	22.4	0.344	-3.92
Interleukin-2 family signaling	7.71	0.326	-3.873
Interleukin-6 family signaling	8.79	0.5	-3.464
Interferon Signaling	9.44	0.417	-3.207
IL-7 Signaling Pathway	5.16	0.205	-3
IL-23 Signaling Pathway	6.81	0.304	-2.496
Role of IL-17F in Allergic Inflammatory Airway Diseases	5.84	0.277	-2.333
IL-9 Signaling	8.57	0.4	-2.309
IL-12 Signaling and Production in Macrophages	20.3	0.246	-1.604
