## Supplemental Dataset 5 for "ALS/FTD-linked TDP-43 alterations prevent HSV-1 infection by disrupting cell-adhesion pathways"

### Sheet: Dataset 5
Ingenuity Canonical Pathways	-log(p-value)	Ratio	z-score
Phagosome Formation	4.94	0.0281	4.359
S100 Family Signaling Pathway	2.95	0.0216	4
Neutrophil Extracellular Trap Signaling Pathway	3.86	0.0315	3.606
T Cell Receptor Signaling	3.6	0.0257	3.606
Leukocyte Extravasation Signaling	4.85	0.0515	3
Role of Macrophages, Fibroblasts and Endothelial Cells in Rheumatoid Arthritis	2.9	0.0297	3
Dendritic Cell Maturation	2.78	0.0231	3
Th1 Pathway	6.57	0.08	2.828
Immunoregulatory interactions between a Lymphoid and a non-Lymphoid cell	3.04	0.0372	2.828
Systemic Lupus Erythematosus in B Cell Signaling Pathway	1.4	0.0165	2.714
NGF-stimulated transcription	7.2	0.179	2.646
Macrophage Classical Activation Signaling Pathway	4.97	0.0532	2.646
Neuroinflammation Signaling Pathway	4.83	0.0392	2.646
HIF1α Signaling	3.07	0.0377	2.646
ERK/MAPK Signaling	4.36	0.0452	2.449
TCR signaling	2.94	0.0476	2.449
Wound Healing Signaling Pathway	1.51	0.0237	2.449
PKCθ Signaling in T Lymphocytes	1.44	0.0179	2.449
Activin Inhibin Signaling Pathway	3.77	0.0425	2.333
Crosstalk between Dendritic Cells and Natural Killer Cells	7.58	0.102	2.236
Production of Nitric Oxide and Reactive Oxygen Species in Macrophages	3.36	0.0417	2.236
Signaling by Rho Family GTPases	3.03	0.0336	2.236
Costimulation by the CD28 family	2.11	0.0379	2.236
Macrophage Alternative Activation Signaling Pathway	4.89	0.0521	2.121
ID1 Signaling Pathway	3.9	0.0441	2.121
Caveolar-mediated Endocytosis Signaling	7.25	0.113	2
RHO GTPases Activate NADPH Oxidases	4.18	0.167	2
ERK5 Signaling	3.21	0.0676	2
DAP12 interactions	3.18	0.093	2
STAT3 Pathway	2.02	0.036	2
Fcγ Receptor-mediated Phagocytosis in Macrophages and Monocytes	1.96	0.043	2
Regulation of endogenous retroelements	1.8	0.0385	2
RHO GTPases Activate Formins	1.38	0.0286	2
PIP3 activates AKT signaling	1.32	0.0272	2
Systemic Lupus Erythematosus in T Cell Signaling Pathway	3.44	0.0248	1.941
Multiple Sclerosis Signaling Pathway	4.41	0.0459	1.89
Th2 Pathway	5.16	0.0638	1.633
Natural Killer Cell Signaling	4.66	0.049	1
Cyclophilin Signaling Pathway	1.53	0.024	0.816
MSP-RON Signaling in Macrophages Pathway	6.74	0.0833	0.707
Class I MHC mediated antigen processing and presentation	4.21	0.0341	3.606
MHC class II antigen presentation	4.58	0.0625	2.828
Hepatitis B Chronic Liver Pathogenesis Signaling Pathway	2.72	0.0372	2.646
Antigen Presentation Pathway	9.74	0.209	2.449
Virus Entry via Endocytic Pathways	5.74	0.075	2.236
ISGylation Signaling Pathway	2.46	0.0459	2.236
Pathogen Induced Cytokine Storm Signaling Pathway	3.58	0.0312	1.897
MYC Mediated Apoptosis Signaling	2.93	0.08	2
Senescence-Associated Secretory Phenotype (SASP)	2.3	0.0541	2
Interferon gamma signaling	8.73	0.112	3.317
Interferon alpha/beta signaling	5.17	0.0921	2.646
Interleukin-4 and Interleukin-13 signaling	5.03	0.0721	2.828
IL-8 Signaling	2.48	0.0337	2.449
IL-15 Production	3.01	0.0492	2.449
IL-27 Signaling Pathway	2.8	0.0448	1.342
