## Supplemental Dataset 6 for "ALS/FTD-linked TDP-43 alterations prevent HSV-1 infection by disrupting cell-adhesion pathways"

### Sheet: Dataset 4
Ingenuity Canonical Pathways	-log(p-value)	Ratio	z-score
TCR signaling	1.3	0.0556	-2.646
Neutrophil degranulation	4.92	0.0629	-2.191
MyD88:MAL(TIRAP) cascade initiated on plasma membrane	1.61	0.0952	-2
Crosstalk between Dendritic Cells and Natural Killer Cells	1.34	0.0612	-2
Macrophage Alternative Activation Signaling Pathway	1.5	0.0521	-1.89
Signaling by the B Cell Receptor (BCR)	1.43	0.0529	-1.667
Role of Macrophages, Fibroblasts and Endothelial Cells in Rheumatoid Arthritis	4.92	0.0712	-1.46
Neuroinflammation Signaling Pathway	3.24	0.0602	-1
RHO GTPases Activate NADPH Oxidases	2.48	0.167	-1
TCF dependent signaling in response to WNT	1.79	0.0556	-0.905
S100 Family Signaling Pathway	5.93	0.0572	-0.457
Production of Nitric Oxide and Reactive Oxygen Species in Macrophages	2.74	0.0677	-0.378
RHO GTPase cycle	1.51	0.0422	-0.229
Phagosome Formation	3.16	0.0478	-0.18
Antimicrobial peptides	1.4	0.0816	-2
Role of WNT/GSK-3β Signaling in the Pathogenesis of Influenza	1.77	0.0769	-0.447
Virus Entry via Endocytic Pathways	1.84	0.0667	-0.378
Mitochondrial Division Signaling Pathway	2.81	0.0723	-1.155
MYC Mediated Apoptosis Signaling	1.37	0.08	-1
Autophagy	1.49	0.05	-0.905
Interferon alpha/beta signaling	1.82	0.0789	-2.449
Interferon gamma signaling	2.36	0.0816	-2.121
Interleukin-4 and Interleukin-13 signaling	1.56	0.0631	-1.134
